# Integrin α11 is enriched in quiescence and promotes cell-cycle re-entry through destabilisation of the CDK inhibitor p27

**DOI:** 10.64898/2026.08.29.748043

**Authors:** Ekjot Kaur, Jordan A. Holt, Rona Wilson, Van Kelly, Elena Gomez-Marin, Bojan Zunar, Alasdair Daniels, Rozita Adib, Philipp Thomas, Boris Lenhard, Tony Ly, Alexis R. Barr

## Abstract

Proteins that distinguish quiescent cells from other non-proliferative states and actively regulate their return to proliferation remain poorly understood. Here, we combined quantitative proteomics with functional image-based screening to identify regulators of the quiescence-to-proliferation transition. Amongst the functional quiescence signature proteins we identified, we focussed on integrin α11 (*ITGA11*) which is induced across multiple models of reversible quiescence in distinct cell types and that has low expression in proliferating and senescent cells. Although *ITGA11* is dispensable for proliferation of asynchronously cycling cells, it is required for efficient cell-cycle re-entry from quiescence. Mechanistically, *ITGA11* promotes YAP accumulation and nuclear localization, thereby sustaining *SKP2* expression and p27 degradation during cell cycle re-entry. Depletion of p27, or pharmacological activation of YAP signalling rescues the cell-cycle re-entry defect caused by *ITGA11* depletion. Together, these findings identify *ITGA11* as a functional quiescence signature protein that couples extracellular matrix sensing to YAP-dependent regulation of the Skp2-p27 axis, revealing a mechanism that controls the transition from quiescence to proliferation.
