## Supplementary Table 2 for "Integrin α11 is enriched in quiescence and promotes cell-cycle re-entry through destabilisation of the CDK inhibitor p27"

### Sheet: description
cluster name	description
Cluster 3	High in Senescent
Cluster 4	High in Quiescent
Cluster 6	High in Quiescent, lower in G1
Cluster 7	Low in Quiescent

### Sheet: clusters
NAME	CLUSTER
SCD	cluster4
PPIP5K2	cluster4
KATNA1	cluster4
FTL	cluster4
ZNF318	p21HivsLo;cluster4
FBN1	p21HivsLo;cluster4
TLE4	cluster4
GSTM2	p21HivsLo;cluster4
MTFR1L	p21HivsLo;cluster4
DOK1	cluster4-
EXD2	p21HivsLo;cluster4
LMOD1	p21HivsLo;cluster6
B4GALT7	p21HivsLo;cluster6
B3GNT9	p21HivsLo;cluster6
SCD5	p21HivsLo;cluster6
AZI2	p21HivsLo;cluster6
FCHSD1	cluster6
ITGA11	p21HivsLo;cluster6
CCND1	p21HivsLo;cluster6
SHARPIN	p21HivsLo;cluster6
STXBP5	cluster3;cluster6
MCCC1	cluster6
TAX1BP1	cluster7
JUN	cluster7
AGGF1	cluster7
UNC13B	p21SenvsHi;cluster7
RHOT1	p21SenvsHi;cluster7
NHLRC3	cluster7
LAMA4	#N/A
TAB2	cluster7
CDKN2B	p21HivsLo;cluster3
OTUD5	p21HivsLo;cluster3
SPARC	p21HivsLo;cluster3
PSTPIP2	p21HivsLo;cluster3
IGFBP7	p21HivsLo;cluster3
EXTL2	p21HivsLo;cluster3
SELENOM	p21HivsLo;cluster3
DHRS3	p21HivsLo;cluster3
SDSL	p21HivsLo;cluster3
PHPT1	p21HivsLo;cluster3
IFIT2	p21HivsLo;cluster3
STXBP5	cluster3;cluster6
CES2	p21SenvsHi;cluster3
SSX2IP	p21SenvsHi;cluster3
GPX1	p21SenvsHi;cluster3
CAVIN2	p21SenvsHi;cluster3
ISG15	p21SenvsHi;cluster3
ASAH1	p21SenvsHi;cluster3
ARSA	p21SenvsHi;cluster3
ITGA2	p21SenvsHi;cluster3
NAPEPLD	p21SenvsHi;cluster3
FUCA2	p21SenvsHi;cluster3
DNAJB4	p21SenvsHi;cluster3
MAN2B1	p21SenvsHi;cluster3
GM2A	p21SenvsHi;cluster3
CTSC	p21SenvsHi;cluster3
SIAE	p21SenvsHi;cluster3
GGH	p21SenvsHi;cluster3
CLN5	p21SenvsHi;cluster3
MAN2B2	p21SenvsHi;cluster3
CDKN1A	p21SenvsHi;cluster3
HEXB	p21SenvsHi;cluster3
PLAU	p21SenvsHi;cluster3
PRCP	p21SenvsHi;cluster3
ATP13A2	p21SenvsHi;cluster3
STAT1	p21SenvsHi;cluster3
SAMD8	p21SenvsHi;cluster3
PBLD	p21SenvsHi;cluster3
NDRG1	p21SenvsHi;cluster3
GLB1	p21SenvsHi;cluster3
OAS3	p21SenvsHi;cluster3
LGALS3BP	p21SenvsHi;cluster3
SOD2	p21SenvsHi;cluster3
TFPT	p21SenvsHi;cluster3
OAS2	p21SenvsHi;cluster3
PLBD2	p21SenvsHi;cluster3
DCUN1D3	p21SenvsHi;cluster3
DHX34	p21SenvsHi;cluster3
UGGT2	p21SenvsHi;cluster3
TIGAR	p21SenvsHi;cluster3
IDS	p21SenvsHi;cluster3
PLAT	p21SenvsHi;cluster3
CRBN	p21HivsLo
PYROXD2	p21HivsLo
TSPAN6	p21HivsLo
PYM1	p21HivsLo
ALDH1B1	p21HivsLo
HNRNPH2	p21HivsLo
ROGDI	p21HivsLo
CTGF	p21HivsLo
KANSL1	p21HivsLo
PRSS23	p21HivsLo
LTBP3	p21HivsLo
MFSD5	p21HivsLo
GOLGA5	p21HivsLo
SCFD2	p21HivsLo
MTIF3	p21HivsLo
CEP350	p21HivsLo
GALNT1	p21HivsLo
MRPL10	p21HivsLo
TMEM126B	p21HivsLo
ACTC1	p21HivsLo;p21SenvsHi;cluster3
FDXR	p21HivsLo;p21SenvsHi;cluster4
FUCA1	p21HivsLo;p21SenvsHi;cluster5
DPP7	p21HivsLo;p21SenvsHi;cluster6
STOM	p21HivsLo;p21SenvsHi;cluster7
CACNA2D1	p21HivsLo;p21SenvsHi;cluster8
GAA	p21HivsLo;p21SenvsHi;cluster9
CES2	p21SenvsHi;cluster3
SSX2IP	p21SenvsHi;cluster3
GPX1	p21SenvsHi;cluster3
CAVIN2	p21SenvsHi;cluster3
ISG15	p21SenvsHi;cluster3
ASAH1	p21SenvsHi;cluster3
ARSA	p21SenvsHi;cluster3
ITGA2	p21SenvsHi;cluster3
NAPEPLD	p21SenvsHi;cluster3
FUCA2	p21SenvsHi;cluster3
DNAJB4	p21SenvsHi;cluster3
MAN2B1	p21SenvsHi;cluster3
GM2A	p21SenvsHi;cluster3
CTSC	p21SenvsHi;cluster3
SIAE	p21SenvsHi;cluster3
GGH	p21SenvsHi;cluster3
CLN5	p21SenvsHi;cluster3
MAN2B2	p21SenvsHi;cluster3
CDKN1A	p21SenvsHi;cluster3
HEXB	p21SenvsHi;cluster3
CASP3	p21SenvsHi;cluster3
PLAU	p21SenvsHi;cluster3
PRCP	p21SenvsHi;cluster3
ATP13A2	p21SenvsHi;cluster3
STAT1	p21SenvsHi;cluster3
SAMD8	p21SenvsHi;cluster3
PBLD	p21SenvsHi;cluster3
NDRG1	p21SenvsHi;cluster3
GLB1	p21SenvsHi;cluster3
OAS3	p21SenvsHi;cluster3
LGALS3BP	p21SenvsHi;cluster3
SOD2	p21SenvsHi;cluster3
TFPT	p21SenvsHi;cluster3
OAS2	p21SenvsHi;cluster3
PLBD2	p21SenvsHi;cluster3
DCUN1D3	p21SenvsHi;cluster3
DHX34	p21SenvsHi;cluster3
UGGT2	p21SenvsHi;cluster3
TIGAR	p21SenvsHi;cluster3
IDS	p21SenvsHi;cluster3
PLAT	p21SenvsHi;cluster3
TP53	#N/A
PLK1	#N/A
