## Supplementary Table 3 for "Integrin α11 is enriched in quiescence and promotes cell-cycle re-entry through destabilisation of the CDK inhibitor p27"

### Sheet: Two-day CDK46i release
Gene Name	% EdU pos 1	% EdU pos 2		NTC Average			Z score 1	Z score 2
B4GALT7	84.9338	83.526		91.5054			0.679949	0.698913
ACTC1	23.6599	37.3272		NTC STD			-1.35521	-0.79279
ZNF318	35.5491	36.2667		1.73074			-0.960321	-0.827033
FDXR	53.7377	50.9015					-0.356204	-0.354492
EXD2	90.9774	91.129		Plate1 average	Plate2 average		0.880684	0.944405
SCD5	88.1546	90.2589		64.4621	61.8803		0.786927	0.916311
FUCA1	48.2143	42.7224		Plate1 STD	Plate2 STD		-0.539658	-0.618587
CCND1	0	0		30.1076	30.9705		-2.14106	-1.99804
PYROXD2	73.9203	77.7266					0.314144	0.511656
LMOD1	25.9968	33.4243					-1.27759	-0.91881
B3GNT9	93.9297	94.9704					0.978742	1.06844
OTUD5	68.0597	69.4842					0.119491	0.245522
TSPAN6	87.4446	86.1295					0.763344	0.782975
PYM1	83.531	87.5549					0.633356	0.829001
ALDH1B1	7.21649	2.14425					-1.90137	-1.9288
MTFR1L	47.9374	57.2072					-0.548855	-0.150889
DPP7	55.0562	49.2657					-0.312411	-0.407311
SPARC	76.9022	79.6982					0.413186	0.575318
PSTPIP2	6.18337	1.32626					-1.93568	-1.95522
IGFBP7	21.0853	15.3169					-1.44073	-1.50348
STOM	84.0735	86.7521					0.651376	0.803081
ROGDI	76.8166	74.6667					0.410344	0.412856
CTGF	64.1956	83.2084					-0.00885283	0.688658
CACNA2D1	92.9797	92.185					0.947188	0.978502
KANSL1	68.6007	69.3233					0.137459	0.240325
ITGA11	8.28877	5.36723					-1.86575	-1.82474
SELENOM	57.508	53.9735					-0.230976	-0.255301
PRSS23	92.2006	91.1811					0.921309	0.946087
DHRS3	69.5187	66.1644					0.167951	0.138327
AZI2	87.2059	85.1128					0.755415	0.750148
LTBP3	95.0161	90.1709					1.01482	0.91347
SHARPIN	18.4211	11.5438					-1.52922	-1.6253
MFSD5	23.7903	22.9555					-1.35088	-1.25683
GOLGA5	80.543	71.757					0.534113	0.318905
SDSL	73.4551	72.6098					0.298693	0.346443
GSTM2	79.1946	71.0976					0.489328	0.297614
SCFD2	86.5248	85.8478					0.732794	0.773881
GAA	1.9469	1.0582					-2.07639	-1.96387
MTIF3	11.7729	14.1457					-1.75003	-1.54129
PHPT1	34.5369	35.4895					-0.993942	-0.852127
FBN1	87.0466	92.33					0.750126	0.983182
MRPL10	28.4603	21.8069					-1.19577	-1.29392
TMEM126B	77.2131	79.2393					0.423514	0.560501
IFIT2	92.4528	91.7923					0.929688	0.965821
CES2	93.3165	94.6839					0.958375	1.05919
SSX2IP	80.3714	81.7797					0.528412	0.642526
GPX1	67.7273	69.403					0.108449	0.242898
CAVIN2	91.2685	87.5731					0.890353	0.829589
ISG15	88.8102	88.3311					0.808701	0.854063
ASAH1	14.3072	4.87805					-1.66585	-1.84053
ARSA	88.4226	92.4668					0.795827	0.987599
ITGA2	11.1111	6.91643					-1.77201	-1.77472
NAPEPLD	55.4333	56.8942					-0.299885	-0.160994
FUCA2	36.3905	46.8182					-0.932375	-0.486338
DNAJB4	87.8113	85.5586					0.775523	0.764542
MAN2B1	81.856	78.3866					0.577722	0.532968
GM2A	51.6438	55.829					-0.425749	-0.195389
CTSC	95.7664	90.681					1.03975	0.929939
SIAE	92.6829	90.6207					0.937331	0.927992
GGH	11.8594	10.3535					-1.74715	-1.66374
CDKN1A	97.1182	94.3396					1.08464	1.04807
HEXB	87.9389	82.0027					0.779763	0.649728
CASP3	83.662	79.4618					0.637707	0.567683
PLAU	74.3119	68.7065					0.327153	0.22041
PRCP	93.5989	89.9281					0.967753	0.905627
ATP13A2	1.9802	1.50273					-2.07529	-1.94952
STAT1	85.8956	78.5395					0.711896	0.537905
SAMD8	24.6996	30.1538					-1.32068	-1.02441
PBLD	91.3235	91.0095					0.892179	0.940545
NDRG1	69.4611	65.7895					0.166036	0.126222
GLB1	86.4157	82.6498					0.72917	0.670623
OAS3	84.6154	84.6883					0.669374	0.736444
LGALS3BP	63.1728	54.2097					-0.0428236	-0.247673
SOD2	68.4685	61.8421					0.133067	-0.0012337
TFPT	88.872	87.984					0.810752	0.842855
OAS2	92.2287	89.4813					0.922245	0.891201
RHOT1	87.37	77.6471					0.760866	0.509089
PLBD2	91.4718	89.3899					0.897104	0.888252
DCUN1D3	16.5589	6.13811					-1.59107	-1.79985
DHX34	89.243	86.3696					0.823077	0.790729
TIGAR	77.5806	68.9655					0.435721	0.228773
IDS	87.902	83.9339					0.778536	0.712084
PLAT	93.7075	91.4925					0.97136	0.956143
AGGF1	64.5078	53.7772					0.00151625	-0.261639
DOK1	89.5935	88.0137					0.834718	0.843815
FCHSD1	0.408719	0.42796					-2.12748	-1.98422
FTL	79.0977	78.1734					0.48611	0.526083
JUN	78.7755	74.7041					0.475407	0.414066
KATNA1	78.5276	74.6177					0.467173	0.411276
LAMA4	53.7676	41.7098					-0.355211	-0.65128
MCCC1	90.9483	86.8313					0.879716	0.805636
NHLRC3	31.6761	43.7991					-1.08896	-0.583822
PPIP5K2	73.6025	62.3066					0.30359	0.0137646
SCD	6.12557	2.81481					-1.9376	-1.90715
TAB2	91.018	88.5417					0.88203	0.860863
TAX1BP1	22.5	11.6448					-1.39374	-1.62204
TLE4	60.0924	41.8956					-0.145135	-0.645282
PLK4	33.0311	39.0213					-1.04396	-0.738089
NME4	87.7193	86.7322					0.772468	0.802437
SIN3B	53.5928	50.8892					-0.361015	-0.35489
FTH1	94.974	92.9648					1.01343	1.00368
TPM1	57.7044	21.1226					-0.224452	-1.31602
CDKN2C	59.8276	63.5083					-0.153932	0.0525664
ADAM9	32.0532	5.49451					-1.07644	-1.82063
VGLL4	60.6013	55.0425					-0.128235	-0.220784
STEAP3	57.3427	42					-0.236467	-0.641911
ARMC9	86.6252	84.7795					0.736128	0.739387
CNGA1	42.3567	22.7462					-0.734214	-1.26359
OTUD6B	88.7228	88.9036					0.805799	0.872548
QTRT1	94.2463	94.0722					0.989256	1.03944
ARHGEF10L	92.1965	88.8451					0.921175	0.870661
AAR2	90.7216	83.5548					0.872188	0.699843
AK5	81.1671	80					0.554842	0.585063
TP53	99.9128	98.845					1.17747	1.19355
PLK1	30.2428	19.0265					-1.13657	-1.3837
CDKN2A	0	0.185874					-2.14106	-1.99204
NTC1	89.4891	91.769					0.831249	0.965071
NTC4	93.3498	91.0072					0.959479	0.940471
CDKN1A_12	96.8493	96.5414					1.07571	1.11916
Mock	98.7226	98.9					1.13793	1.19532
B4GALT7	81.1382	82.7109					0.553883	0.672595
ACTC1	17.7419	18.8761					-1.55177	-1.38855
ZNF318	28.5032	38.764					-1.19435	-0.746396
FDXR	28.3383	37.6712					-1.19982	-0.781682
EXD2	87.6506	86.0999					0.770186	0.78202
SCD5	89.2272	88.993					0.82255	0.875435
FUCA1	71.0606	47.5					0.219163	-0.464323
CCND1	0	0					-2.14106	-1.99804
PYROXD2	73.5652	78.7265					0.302352	0.543942
LMOD1	18.6846	23.6805					-1.52046	-1.23343
B3GNT9	92.7326	91.773					0.938979	0.9652
OTUD5	62.9005	61.612					-0.0518678	-0.00866281
TSPAN6	91.4729	85.4422					0.89714	0.760784
PYM1	82.8099	80.6916					0.609407	0.607395
ALDH1B1	71.6258	3.14465					0.237935	-1.8965
MTFR1L	30	26.7669					-1.14463	-1.13377
DPP7	50.5344	43.6321					-0.462599	-0.589213
SPARC	76.7584	69.1004					0.408411	0.233127
PSTPIP2	1.5873	0.557103					-2.08834	-1.98005
IGFBP7	18.5714	18.9406					-1.52422	-1.38647
STOM	82.6307	84.4221					0.603454	0.727847
ROGDI	79.1845	72.7715					0.488993	0.351662
CTGF	76.2617	74.2089					0.391913	0.398074
CACNA2D1	93.6709	91.7986					0.970145	0.966024
KANSL1	71.0356	70.7831					0.218333	0.287461
ITGA11	53.7226	12.1365					-0.356703	-1.60617
SELENOM	61.7347	61.7945					-0.0905892	-0.00277079
PRSS23	91.5	90.5292					0.898041	0.925039
DHRS3	69.6491	74.3814					0.172282	0.403644
AZI2	87.4636	85.9864					0.763974	0.778356
LTBP3	93.4457	89.8204					0.962665	0.90215
SHARPIN	14.2096	15.4987					-1.6691	-1.49761
MFSD5	40.228	21.4516					-0.804916	-1.30539
GOLGA5	89.6067	75.5459					0.835158	0.441244
SDSL	85.7546	78.9916					0.707212	0.552502
GSTM2	76.5278	73.601					0.400751	0.378446
SCFD2	85.8885	85.9122					0.711659	0.775962
GAA	0.659341	1.47783					-2.11916	-1.95032
MTIF3	22.1154	4.82456					-1.40651	-1.84226
PHPT1	47.3077	42.8373					-0.56977	-0.614877
FBN1	92.9293	92.7273					0.945514	0.996011
MRPL10	25.6983	28.5501					-1.28751	-1.07619
TMEM126B	79.7774	82.623					0.508683	0.669754
IFIT2	90.6542	89.4495					0.869948	0.890177
CES2	93.0909	91.9378					0.950881	0.970518
SSX2IP	81.1847	76.3608					0.555426	0.467558
GPX1	63.586	62.1037					-0.0291012	0.00721437
CAVIN2	89.924	86.8421					0.845694	0.805986
ISG15	89.5366	87.4587					0.832829	0.825896
ASAH1	17.7232	7.02211					-1.5524	-1.7713
ARSA	90.5556	90.1961					0.866672	0.914281
ITGA2	9.98336	6.43713					-1.80947	-1.79019
NAPEPLD	48.932	55.9722					-0.515819	-0.190765
FUCA2	57.1667	43.7756					-0.242312	-0.584577
DNAJB4	87.5639	88.0208					0.767306	0.844045
MAN2B1	84.5182	81.8908					0.666145	0.646115
GM2A	46.7742	58.3333					-0.58749	-0.114528
CTSC	94.2492	93.1133					0.989353	1.00848
SIAE	94.2053	92.3784					0.987895	0.984748
GGH	15.9236	8.69033					-1.61217	-1.71744
CDKN1A	96.8912	94.4056					1.0771	1.0502
HEXB	77.994	69.5578					0.449451	0.247897
CASP3	78.4666	79.708					0.465146	0.575635
PLAU	71.4932	68.7065					0.233532	0.22041
PRCP	92.4528	89.8638					0.929688	0.903554
ATP13A2	1.89504	5.30086					-2.07811	-1.82688
STAT1	82.1869	80.2878					0.588715	0.594354
SAMD8	25.2912	28.7791					-1.30103	-1.0688
PBLD	88.6633	90.625					0.803822	0.928131
NDRG1	68.8013	63.6364					0.144123	0.0567007
GLB1	85.4202	83.871					0.696107	0.710051
OAS3	85.2162	84.9081					0.689329	0.74354
LGALS3BP	60.6876	58.7776					-0.125368	-0.100182
SOD2	65.6652	66.766					0.0399605	0.157754
TFPT	90.7975	89.2617					0.874709	0.884113
OAS2	89.7547	90.099					0.840072	0.911147
RHOT1	87.2757	86.87					0.757734	0.806887
PLBD2	90.512	88.4718					0.865227	0.858608
DCUN1D3	7.19225	4.66439					-1.90217	-1.84743
DHX34	88.6111	87.3144					0.802089	0.821237
TIGAR	66.1392	59.9653					0.0557041	-0.0618322
IDS	87.5706	81.9481					0.76753	0.647963
PLAT	90.6383	90.068					0.86942	0.910147
AGGF1	53.0583	54.9202					-0.378768	-0.224733
DOK1	89.957	87.5957					0.84679	0.830319
FCHSD1	0.322061	2.37389					-2.13036	-1.92139
FTL	78.9189	68.1818					0.480171	0.203468
JUN	83.5227	77.7937					0.633082	0.513824
KATNA1	73.3884	70.5277					0.29648	0.279213
LAMA4	47.0032	39.8058					-0.579885	-0.712758
MCCC1	84.6273	82.9412					0.669771	0.68003
NHLRC3	22.2628	27.6316					-1.40162	-1.10585
PPIP5K2	64.3564	55.287					-0.00351027	-0.21289
SCD	4.03101	6.09137					-2.00717	-1.80136
TAB2	90.6096	89.7878					0.868465	0.901099
TAX1BP1	26.0943	6.40114					-1.27436	-1.79135
TLE4	48.9521	46.4623					-0.515153	-0.49783
PLK4	28.9552	20.9821					-1.17933	-1.32055
NME4	84.9624	84.2105					0.6809	0.721015
SIN3B	42.4296	51.292					-0.731793	-0.341884
FTH1	93.4744	94.351					0.96362	1.04844
TPM1	22.6471	26.8258					-1.38885	-1.13187
CDKN2C	62.064	58.0175					-0.0796532	-0.124726
ADAM9	6.19718	12.3457					-1.93522	-1.59941
VGLL4	57.2607	53.9952					-0.239188	-0.254602
STEAP3	40.9449	57.4074					-0.781106	-0.144425
ARMC9	79.6417	80.3371					0.504177	0.595946
CNGA1	23.8782	21.2198					-1.34796	-1.31288
OTUD6B	88.9085	90.099					0.811965	0.911147
QTRT1	95.4023	92.4971					1.02765	0.988578
ARHGEF10L	93.9024	89.8977					0.977836	0.904647
AAR2	84.7122	85.0227					0.672591	0.747239
AK5	76.1408	71.3843					0.387898	0.306872
TP53	99.7616	99.5833					1.17244	1.21738
PLK1	21.374	18.6813					-1.43113	-1.39484
CDKN2A	0	0					-2.14106	-1.99804
NTC1	89.0295	91.6758					0.815986	0.96206
NTC4	94.155	91.5676					0.986225	0.958565
CDKN1A_12	96.1479	95.1286					1.05242	1.07355
Mock	98.0053	98.9889					1.11411	1.19819
