## Supplementary Table 4 for "Integrin α11 is enriched in quiescence and promotes cell-cycle re-entry through destabilisation of the CDK inhibitor p27"

### Sheet: Three-day CDK46i release
Gene Name	% EdU pos 1	% EdU pos 2		NTC Average			Z score 1	Z score 2
B4GALT7	49.1275	47.2222		82.0397			0.24948	0.179259
ACTC1	18.5185	18.264		NTC STD			-0.751834	-0.775899
ZNF318	11	13.2716		2.15128			-0.997788	-0.940569
FDXR	39.3365	34.2065					-0.0708145	-0.250053
EXD2	79.187	76.8248		Plate1 average	Plate2 average		1.23282	1.15567
SCD5	72.7405	73.6246		41.5012	41.7875		1.02193	1.05012
FUCA1	7.63689	9.78078		Plate1 STD	Plate2 STD		-1.10781	-1.05571
CCND1	0	0		30.5688	30.3177		-1.35763	-1.37832
PYROXD2	32.5696	35.5805					-0.292182	-0.204731
LMOD1	2.18409	0.434783					-1.28618	-1.36398
B3GNT9	80.6697	82.1856					1.28132	1.33249
OTUD5	15.0082	12.7496					-0.866669	-0.957786
TSPAN6	52.576	52.9777					0.362289	0.369097
PYM1	75.2827	60.1164					1.1051	0.604562
ALDH1B1	0.990099	0					-1.32524	-1.37832
MTFR1L	1.11576	17.0068					-1.32113	-0.817367
DPP7	4.45293	3.07942					-1.21196	-1.27675
SPARC	53.2544	53.8578					0.384484	0.398127
PSTPIP2	3.2491	2.62172					-1.25134	-1.29184
IGFBP7	0.314961	0.589391					-1.34733	-1.35888
STOM	43.3007	36.8966					0.0588654	-0.161323
ROGDI	64.2735	63.113					0.744952	0.703401
CTGF	11.1712	29.128					-0.992188	-0.417561
CACNA2D1	63.3752	59.8058					0.715566	0.594317
KANSL1	37.5671	31.7254					-0.128697	-0.331888
ITGA11	1.10837	0.525394					-1.32137	-1.36099
SELENOM	1.12	3.27869					-1.32099	-1.27018
PRSS23	82.4022	80.705					1.338	1.28366
DHRS3	11.4035	12.2837					-0.984588	-0.973153
AZI2	75.0968	63.0357					1.09901	0.700851
LTBP3	83.8983	86.2245					1.38694	1.46571
SHARPIN	2.58993	1.04348					-1.27291	-1.3439
MFSD5	15.3521	10.9718					-0.855417	-1.01643
GOLGA5	32.4561	28.7066					-0.295892	-0.43146
SDSL	50.545	50					0.295849	0.270881
GSTM2	73.6175	64.4068					1.05062	0.746075
SCFD2	32.8553	36.417					-0.282835	-0.17714
GAA	1.25313	0.682594					-1.31664	-1.35581
MTIF3	3.27332	6.86106					-1.25055	-1.15201
PHPT1	15.4723	7.01169					-0.851485	-1.14705
FBN1	80.7692	77.1605					1.28458	1.16674
MRPL10	17.7258	12.5514					-0.777768	-0.964323
TMEM126B	58.0808	58.7426					0.542369	0.559248
IFIT2	79.6703	83.7925					1.24863	1.38549
CES2	72.0565	72.1386					0.999558	1.0011
SSX2IP	55.136	67.9795					0.446034	0.863916
GPX1	6.85619	12.3862					-1.13334	-0.969775
CAVIN2	54.9689	53.6667					0.440571	0.391823
ISG15	74.3902	71.6814					1.0759	0.986021
ASAH1	1.10837	0.650195					-1.32137	-1.35687
ARSA	73.8462	77.403					1.0581	1.17474
ITGA2	3.20334	12.5176					-1.25284	-0.96544
NAPEPLD	25.7102	21.8553					-0.516571	-0.657443
FUCA2	13.2979	44.4277					-0.922617	0.0870846
DNAJB4	54.4526	59.7923					0.423678	0.59387
MAN2B1	31.7881	35.868					-0.317746	-0.195249
GM2A	68.6131	52.0588					0.886914	0.338789
CTSC	79.2398	90.9465					1.23454	1.62146
SIAE	85.8601	86.2479					1.45111	1.46648
GGH	1.1194	2.2069					-1.32101	-1.30553
CDKN1A	93.3239	92.5076					1.69528	1.67295
HEXB	69.6078	34.3709					0.919454	-0.244628
CASP3	77.0079	71.3386					1.16153	0.974713
PLAU	50.9658	50.9877					0.309617	0.303458
PRCP	76.935	79.7153					1.15915	1.25101
ATP13A2	0	0.248447					-1.35763	-1.37012
STAT1	11.7385	10.0141					-0.97363	-1.04801
SAMD8	1.63488	1.42119					-1.30415	-1.33144
PBLD	67.9045	75.1261					0.863733	1.09964
NDRG1	17.9283	24.1096					-0.771142	-0.583089
GLB1	71.5266	71.7863					0.982222	0.989481
OAS3	69.3056	63.4181					0.909565	0.713463
LGALS3BP	10.5583	17.3856					-1.01224	-0.804872
SOD2	51.1685	59.126					0.316247	0.571892
TFPT	65.7182	71.6129					0.792211	0.983761
OAS2	76.2219	73.01					1.13582	1.02984
RHOT1	60.3916	70.2791					0.617961	0.939769
PLBD2	51.3109	56.6088					0.320904	0.488866
DCUN1D3	4.64481	4.5977					-1.20569	-1.22667
DHX34	45.8472	64.4776					0.14217	0.748411
TIGAR	52.1401	37.8685					0.34803	-0.129265
IDS	60.0967	61.8026					0.608317	0.660177
PLAT	62.3395	62.0896					0.681685	0.669643
AGGF1	47.6758	36.6146					0.20199	-0.170622
DOK1	72.9685	72.9469					1.02939	1.02776
FCHSD1	1.07239	1.07095					-1.32255	-1.343
FTL	46.7463	36.6947					0.171585	-0.167982
JUN	16.245	23.493					-0.826208	-0.603425
KATNA1	63.8221	58.9744					0.730185	0.566892
LAMA4	14.9495	21.1706					-0.868588	-0.680028
MCCC1	83.7469	83.4512					1.38199	1.37424
NHLRC3	23.8866	18.8022					-0.576226	-0.758147
PPIP5K2	20.5843	29.9373					-0.684255	-0.390867
SCD	0.232558	1.59635					-1.35002	-1.32567
TAB2	70.365	77.1723					0.944222	1.16713
TAX1BP1	3.27869	9.52381					-1.25038	-1.06419
TLE4	15.2632	29.8701					-0.858327	-0.393083
PLK4	22.7015	24.2533					-0.614997	-0.578349
NME4	39.8455	54.5216					-0.0541641	0.420022
SIN3B	9.11528	6.51408					-1.05944	-1.16346
FTH1	84.5688	87.3846					1.40887	1.50398
TPM1	35.5811	12.4317					-0.193666	-0.968273
CDKN2C	56.4907	52.7508					0.490353	0.361614
ADAM9	9.19952	8.33333					-1.05669	-1.10345
VGLL4	16.2581	21.5267					-0.825781	-0.668282
STEAP3	28.9093	27.7691					-0.411919	-0.462383
ARMC9	41.4925	42.7921					-0.000283644	0.0331359
CNGA1	3.93795	1.91847					-1.22881	-1.31504
OTUD6B	71.6012	64.1288					0.984663	0.736907
QTRT1	77.9355	84.0498					1.19188	1.39398
ARHGEF10L	59.0106	57.3816					0.572786	0.514356
AAR2	70.5801	64.1026					0.95126	0.73604
AK5	32.357	43.4074					-0.299134	0.0534309
TP53	98.8235	98.9011					1.87519	1.88384
PLK1	0.591716	1.68067					-1.33827	-1.32288
CDKN2A	0	0					-1.35763	-1.37832
NTC1	78.5814	82.695					1.21301	1.34929
NTC4	79.0885	84.7826					1.22959	1.41815
CDKN1A_12	87.6141	94.0989					1.50849	1.72544
Mock	96.7742	97.8175					1.80815	1.84809
B4GALT7	49.5455	45.788					0.263152	0.131954
ACTC1	21.6049	6.42202					-0.650868	-1.1665
ZNF318	5.78035	10.767					-1.16854	-1.02318
FDXR	63.5475	37.1669					0.721201	-0.152406
EXD2	67.5347	67.218					0.851636	0.838801
SCD5	65.942	64.4388					0.799534	0.747132
FUCA1	3.53982	3.69393					-1.24183	-1.25648
CCND1	0	0					-1.35763	-1.37832
PYROXD2	21.3703	23.6655					-0.658543	-0.597737
LMOD1	1.07527	0					-1.32246	-1.37832
B3GNT9	75.1236	74.6744					1.09989	1.08474
OTUD5	7.1887	10.1036					-1.12247	-1.04506
TSPAN6	48.4655	60.3239					0.227822	0.611404
PYM1	55.4217	67.5507					0.455381	0.849774
ALDH1B1	0.647249	0					-1.33646	-1.37832
MTFR1L	2.28898	1.20482					-1.28275	-1.33858
DPP7	2.0915	4.92866					-1.28921	-1.21575
SPARC	44.9853	43.1034					0.113974	0.0434051
PSTPIP2	5.31915	4.01338					-1.18363	-1.24594
IGFBP7	1.53846	2.76968					-1.3073	-1.28696
STOM	50.9517	37.5					0.309154	-0.141419
ROGDI	65.8627	59.8113					0.796939	0.594498
CTGF	16.2829	22.604					-0.824968	-0.63275
CACNA2D1	63.2616	69.0299					0.711851	0.898562
KANSL1	39.4737	26.6667					-0.0663265	-0.498746
ITGA11	0.421348	0.120337					-1.34385	-1.37435
SELENOM	4.6176	1.81311					-1.20658	-1.31852
PRSS23	79.8438	81.6354					1.2543	1.31434
DHRS3	16.932	12.1988					-0.803735	-0.975954
AZI2	69.7885	72.2309					0.925365	1.00415
LTBP3	88.6364	85.3659					1.54194	1.43739
SHARPIN	2.52366	1.71053					-1.27507	-1.3219
MFSD5	22.6704	11.6059					-0.616014	-0.995509
GOLGA5	29.7381	29.4643					-0.384809	-0.406469
SDSL	62.3955	54.4289					0.683518	0.416964
GSTM2	67.1642	67.6203					0.839514	0.852069
SCFD2	38.4888	37.9135					-0.0985456	-0.127781
GAA	0.779221	0.341297					-1.33214	-1.36706
MTIF3	3.78151	34.7368					-1.23393	-0.232559
PHPT1	4.3088	14.5482					-1.21668	-0.89846
FBN1	78.0998	76.2976					1.19725	1.13828
MRPL10	14.1988	19.1063					-0.893146	-0.748117
TMEM126B	53.9889	58.1574					0.40851	0.539945
IFIT2	83.2822	86.6171					1.36678	1.47866
CES2	69.0304	72.8513					0.900564	1.02461
SSX2IP	58.5816	59.6059					0.558751	0.587723
GPX1	6.58979	9.79021					-1.14206	-1.0554
CAVIN2	55.1555	53.4431					0.446673	0.384449
ISG15	71.1278	72.3794					0.969177	1.00904
ASAH1	0.856793	2.34483					-1.3296	-1.30098
ARSA	71.2821	73.8739					0.974223	1.05834
ITGA2	3.07018	12					-1.2572	-0.982512
NAPEPLD	28.8754	31.5217					-0.413029	-0.338606
FUCA2	15.2381	27.3425					-0.859147	-0.476453
DNAJB4	46.875	51.4327					0.175793	0.318136
MAN2B1	24.4842	36.703					-0.556679	-0.167709
GM2A	47.0998	58.9431					0.183146	0.56586
CTSC	84.748	89.8975					1.41474	1.58686
SIAE	86.9004	90.9385					1.48515	1.6212
GGH	1.3624	8.71711					-1.31306	-1.09079
CDKN1A	92.3948	87.0398					1.66489	1.4926
HEXB	51.9817	24.0458					0.342849	-0.585193
CASP3	68.3544	71.0438					0.878451	0.964989
PLAU	47.2419	52.8467					0.187795	0.364777
PRCP	84.7076	80.5601					1.41341	1.27888
ATP13A2	0.150376	0.149477					-1.35271	-1.37339
STAT1	15.7895	13.7763					-0.84111	-0.923921
SAMD8	1.10701	1.83727					-1.32142	-1.31772
PBLD	78.5829	80.5455					1.21306	1.27839
NDRG1	20.0573	19.1888					-0.701496	-0.745397
GLB1	62.6866	73.1707					0.693038	1.03514
OAS3	56.1594	66.0856					0.479515	0.801448
LGALS3BP	13.0626	19.4485					-0.930315	-0.736831
SOD2	46.0614	50					0.149178	0.270881
TFPT	74.477	76.4885					1.07874	1.14458
OAS2	82.2289	78.8006					1.33233	1.22084
RHOT1	63.7269	62.5455					0.72707	0.684681
PLBD2	53.3546	59.9354					0.387762	0.59859
DCUN1D3	3.50877	2.27273					-1.24285	-1.30336
DHX34	49.4949	62.2971					0.2615	0.67649
TIGAR	42.8962	42.4242					0.0456336	0.0210022
IDS	78.6517	61.746					1.21531	0.658312
PLAT	62.1984	61.0197					0.677068	0.634356
AGGF1	68.6478	39.375					0.88805	-0.0795741
DOK1	72.2397	73					1.00555	1.02951
FCHSD1	2.0155	0.633914					-1.2917	-1.35741
FTL	50.0728	45.9638					0.280402	0.13775
JUN	30.5603	22.2388					-0.357912	-0.644795
KATNA1	62.0743	59.0705					0.673009	0.570061
LAMA4	27.0195	17.6075					-0.473741	-0.797553
MCCC1	84.9057	84.0876					1.41989	1.39523
NHLRC3	27.6949	14.7937					-0.451648	-0.890363
PPIP5K2	22.5714	24.0876					-0.619251	-0.583814
SCD	0	0.274725					-1.35763	-1.36926
TAB2	73.3434	75.6014					1.04165	1.11532
TAX1BP1	9.30537	3.46821					-1.05322	-1.26392
TLE4	24.1082	19.2908					-0.568977	-0.742032
PLK4	16.7135	14.3454					-0.810882	-0.905151
NME4	52.8231	57.9487					0.370373	0.533062
SIN3B	6.1144	6.94184					-1.15761	-1.14935
FTH1	88.403	83.4522					1.5343	1.37427
TPM1	22.6833	38.9262					-0.615593	-0.0943781
CDKN2C	44.3284	56.9083					0.0924847	0.498746
ADAM9	15.0685	7.07214					-0.864695	-1.14505
VGLL4	19.6402	24.9691					-0.715141	-0.554739
STEAP3	32.8324	28.0166					-0.283584	-0.454218
ARMC9	43.1271	43.5976					0.0531895	0.059703
CNGA1	3.40909	2.43553					-1.24611	-1.29799
OTUD6B	74.8571	75.0883					1.09117	1.0984
QTRT1	78.4441	81.2329					1.20851	1.30107
ARHGEF10L	63.4375	59.9428					0.717603	0.598834
AAR2	64.9148	60.9907					0.765929	0.633399
AK5	29.5736	33.8534					-0.390189	-0.2617
TP53	99.024	99.4355					1.88175	1.90146
PLK1	1.22699	2.26757					-1.31749	-1.30353
CDKN2A	0	0					-1.35763	-1.37832
NTC1	83.8292	82.293					1.38468	1.33603
NTC4	82.6613	82.3864					1.34647	1.33911
CDKN1A_12	94.1096	91.9505					1.72098	1.65458
Mock	98.4053	97.2894					1.86151	1.83068
