## Supplementary Table 5 for "Integrin α11 is enriched in quiescence and promotes cell-cycle re-entry through destabilisation of the CDK inhibitor p27"

### Sheet: Asynchronous
Gene Name	% EdU pos 1	% EdU pos 2		NTC Average			Z score 1	Z score 2
CRBN	86.3654	80.968		97.4826			-0.0686899	-0.363651
B4GALT7	97.9629	96.3705		NTC STD			0.674383	0.574349
ACTC1	78.9409	79.3374		0.373737			-0.544391	-0.46295
ZNF318	94.2638	93.4505					0.437375	0.396523
FDXR	75.5682	75.0234		Plate1 average	Plate2 average		-0.760487	-0.725669
EXD2	96.1359	95.5289		87.4375	86.9393		0.557322	0.523098
SCD5	97.5594	96.6574		Plate1 STD	Plate2 STD		0.648532	0.59182
FUCA1	94.0427	93.6882		15.6075	16.4206		0.423209	0.410999
CCND1	2.65325	0.918197					-5.43228	-5.2386
PYROXD2	96.9497	96.5665					0.609465	0.586287
LMOD1	77.4928	79.5408					-0.637175	-0.450563
B3GNT9	96.62	97.7236					0.58834	0.656753
OTUD5	95.5801	96.7515					0.521714	0.597549
TSPAN6	97.6226	98.0639					0.652582	0.677475
PYM1	94.8169	92.7445					0.472811	0.353528
ALDH1B1	64.6544	59.1398					-1.45975	-1.69296
MTFR1L	91.4766	88.9663					0.258797	0.123439
DPP7	94.4974	93.8746					0.452345	0.422351
SPARC	95.7476	95.6481					0.532445	0.530355
PSTPIP2	54.157	52.9617					-2.13234	-2.06921
IGFBP7	90.6293	91.0091					0.204507	0.247844
EXTL2	91.4084	92.4627					0.254424	0.336369
HNRNPH2	88.0742	93.0566					0.0407968	0.372534
STOM	96.8479	96.029					0.602941	0.553553
ROGDI	88.3076	78.3496					0.0557478	-0.523103
CTGF	94.7677	95.3117					0.46966	0.509872
CACNA2D1	97.6309	97.2414					0.653111	0.627385
KANSL1	92.9449	91.7923					0.352871	0.295541
ITGA11	72.7618	76.0792					-0.940295	-0.661369
SELENOM	93.2166	93.3308					0.370281	0.389237
PRSS23	97.2483	97.4556					0.628598	0.640433
DHRS3	94.1684	94.29					0.431262	0.447649
AZI2	94.9911	96.4789					0.483975	0.580949
LTBP3	97.6116	98.7871					0.651877	0.721515
SHARPIN	74.7877	74.1379					-0.810496	-0.779592
MFSD5	72.7308	72.601					-0.942285	-0.873192
GOLGA5	90	90.5618					0.164186	0.220605
SDSL	95.029	95.3049					0.486403	0.509454
GSTM2	86.9746	90.7343					-0.0296586	0.231108
SCFD2	96.3095	96.3949					0.568446	0.575834
GAA	61.8879	65.7031					-1.637	-1.29327
MTIF3	74.7457	78.0532					-0.813187	-0.541156
PHPT1	87.0045	82.8292					-0.0277414	-0.250301
CEP350	56.2618	62.5					-1.99748	-1.48833
GALNT1	93.7	94.7539					0.401252	0.4759
FBN1	97.8951	96.9269					0.670039	0.608235
MRPL10	82.2554	79.0027					-0.332025	-0.483331
TMEM126B	88.097	86.9659					0.0422566	0.00161764
IFIT2	96.986	95.938					0.611794	0.548009
CES2	97.341	97.7474					0.63454	0.6582
SSX2IP	92.8163	93.1355					0.34463	0.37734
GPX1	94.9364	94.3767					0.480469	0.452927
CAVIN2	98.1184	97.66					0.684345	0.65288
ISG15	94.1421	94.7304					0.429579	0.474468
ASAH1	53.2551	54.6296					-2.19012	-1.96763
ARSA	94.8475	94.4768					0.474774	0.459027
ITGA2	61.6256	61.0784					-1.65381	-1.5749
NAPEPLD	91.8883	92.3965					0.28517	0.332335
FUCA2	68	64.1243					-1.24539	-1.38941
DNAJB4	96.7229	98.4337					0.594935	0.699995
MAN2B1	95.7057	96.2599					0.529761	0.567616
GM2A	86.6803	90.178					-0.0485114	0.19723
CTSC	94.6862	93.9427					0.464437	0.4265
SIAE	96.3311	96.7742					0.569833	0.598934
GGH	63.4773	67.5094					-1.53517	-1.18326
CLN5	91.5584	94.1569					0.264038	0.439541
MAN2B2	95.2278	90.5246					0.499138	0.218341
CDKN1A	96.9625	97.2862					0.610286	0.630115
HEXB	89.3462	91.0895					0.122293	0.25274
CASP3	90.709	91.9986					0.20961	0.308107
PLAU	95.5826	95.2896					0.521874	0.508523
PRCP	98.2154	96.963					0.690563	0.610432
ATP13A2	68.0576	68.0019					-1.24171	-1.15327
STAT1	96.1346	96.7358					0.557242	0.596596
SAMD8	90.8938	90.1532					0.221451	0.195724
PBLD	97.2542	97.6213					0.628975	0.650519
NDRG1	93.2683	93.6191					0.373589	0.406792
GLB1	95.0753	95.1844					0.489369	0.502116
OAS3	93.4998	94.5992					0.388427	0.466478
LGALS3BP	88.7354	88.4136					0.08316	0.0897823
SOD2	94.0807	91.8431					0.425641	0.298636
TFPT	95.7129	95.6012					0.530219	0.527498
OAS2	96.884	96.7153					0.605256	0.595349
RHOT1	95.7704	95.2492					0.533906	0.506066
PLBD2	98.3483	98.2199					0.699076	0.686975
DCUN1D3	80.8635	81.5903					-0.421208	-0.325749
DHX34	96.981	96.0682					0.611472	0.555939
UGGT2	95.4808	95.6311					0.515353	0.529318
UNC13B	88.8238	88.0826					0.0888221	0.069624
TIGAR	93.75	89.5238					0.404455	0.157392
IDS	96.2916	96.2652					0.567298	0.567937
PLAT	96.8702	96.75					0.604369	0.59746
AGGF1	92.6305	93.2215					0.332725	0.382581
DOK1	96.3013	97.1619					0.56792	0.622547
FCHSD1	49.4167	51.7691					-2.43606	-2.14183
FTL	94.6634	93.5371					0.462981	0.401799
JUN	95.6948	95.0142					0.529065	0.491752
KATNA1	94.6967	96.034					0.465113	0.553856
LAMA4	88.4336	88.8258					0.063827	0.114882
MCCC1	95.7414	95.8513					0.532046	0.542728
NHLRC3	68.6512	71.888					-1.20367	-0.916613
PPIP5K2	96.1964	94.1236					0.561201	0.437513
SCD	43.1221	46.6142					-2.83937	-2.45576
TAB2	97.5433	98.3876					0.647499	0.697189
TAX1BP1	62.2082	68.0021					-1.61649	-1.15326
TLE4	91.2752	92.6931					0.245888	0.3504
PLK4	74.8682	69.6721					-0.805336	-1.05155
NME4	96.2454	97.018					0.564337	0.613783
SIN3B	95.5328	95.8					0.51868	0.539606
STK17B	89.9565	87.4778					0.161398	0.0327943
CDKN2B	96.7475	94.7269					0.596509	0.474257
FTH1	96.1514	95.5739					0.558317	0.525835
TPM1	60.1297	61.8891					-1.74966	-1.52553
CDKN2C	94.3194	94.7509					0.44094	0.475718
ADAM9	71.0619	69.9719					-1.04921	-1.0333
VGLL4	87.586	88.4537					0.00951473	0.0922268
STEAP3	73	74.0249					-0.925035	-0.786476
ARMC9	94.8052	94.2116					0.472064	0.442873
CNGA1	92.9577	92.5661					0.353694	0.342666
OTUD6B	97.4102	97.3766					0.638969	0.635622
QTRT1	98.2728	98.3266					0.694238	0.693474
ARHGEF10L	97.4375	97.1302					0.64072	0.620612
AAR2	95.3191	94.3178					0.504994	0.449343
AK5	96.3705	96.6656					0.572359	0.592319
TP53	99.8057	99.6438					0.792456	0.773692
PLK1	40.7143	36.6279					-2.99364	-3.06392
CDKN2A	35.6485	33.2721					-3.31821	-3.26828
NTC1	97.8485	97.4853					0.667051	0.642239
NTC4	96.827	97.3073					0.601601	0.631401
CDKN1A_12	98.4326	98.6718					0.704478	0.714496
Mock	99.0385	98.617					0.743297	0.71116
Mock	98.2178	96.103					0.690717	0.55806
CRBN	89.5339	78.6703					0.134324	-0.503577
B4GALT7	98.5834	97.5395					0.714139	0.645539
ACTC1	77.9611	77.2043					-0.607169	-0.592853
ZNF318	92.4125	92.9289					0.318761	0.364758
FDXR	76.5209	77.2606					-0.699443	-0.589427
EXD2	96.9226	94.9687					0.607729	0.488983
SCD5	97.0204	97.147					0.613994	0.621638
FUCA1	93.5859	92.2773					0.393942	0.32508
CCND1	0.678295	0.795053					-5.55882	-5.2461
PYROXD2	95.7065	96.3533					0.529809	0.573305
LMOD1	78.0979	76.414					-0.598405	-0.640984
B3GNT9	96.9625	96.8598					0.610289	0.604144
OTUD5	95.9629	94.8594					0.546241	0.482324
TSPAN6	97.1701	97.4175					0.623587	0.638113
PYM1	93.8975	94.5111					0.413903	0.461116
ALDH1B1	60.9973	63.8458					-1.69407	-1.40637
MTFR1L	91.4533	90.2778					0.257302	0.203308
DPP7	94.2687	93.8831					0.43769	0.422867
SPARC	94.1645	95.038					0.43101	0.493204
PSTPIP2	54.9344	52.5456					-2.08253	-2.09455
IGFBP7	88.447	87.2293					0.0646856	0.0176617
EXTL2	91.1082	92.7747					0.235193	0.355367
HNRNPH2	90.2932	88.3505					0.182973	0.0859379
STOM	97.0772	94.7889					0.617633	0.478032
ROGDI	81.9841	84.1918					-0.349405	-0.167324
CTGF	93.6918	93.9967					0.400725	0.429788
CACNA2D1	96.378	96.7269					0.572833	0.596055
KANSL1	91.5878	91.5329					0.265917	0.279747
ITGA11	74.6972	69.6191					-0.816294	-1.05478
SELENOM	91.0702	92.6323					0.232758	0.346697
PRSS23	96.9168	96.9754					0.607361	0.611188
DHRS3	91.7571	92.5743					0.276768	0.343162
AZI2	95.1082	94.6751					0.491477	0.4711
LTBP3	97.7577	96.9609					0.661236	0.610303
SHARPIN	74.3469	77.6544					-0.838737	-0.565444
MFSD5	70.2554	76.9074					-1.10089	-0.610935
GOLGA5	90.3096	90.1478					0.18402	0.195392
SDSL	95.4296	94.1195					0.512071	0.437264
GSTM2	87.0564	87.2901					-0.0244178	0.0213603
SCFD2	95.5013	95.8731					0.516666	0.544059
GAA	62.3711	62.8275					-1.60605	-1.46839
MTIF3	71.6202	74.9601					-1.01344	-0.729521
PHPT1	85.4649	85.076					-0.126387	-0.113477
CEP350	59.2205	63.982					-1.80791	-1.39808
GALNT1	94.6034	94.0975					0.459133	0.435928
FBN1	96.9583	94.8348					0.610018	0.480825
MRPL10	82.8925	81.317					-0.291205	-0.342394
TMEM126B	87.4352	87.2473					-0.000146548	0.0187575
IFIT2	96.8458	96.7197					0.602811	0.595618
CES2	97.7937	97.5701					0.66354	0.647403
SSX2IP	93.817	89.4675					0.40875	0.153961
GPX1	94.7941	94.4606					0.471351	0.458041
CAVIN2	97.7536	98.3882					0.660973	0.697222
ISG15	94.4653	92.8934					0.450287	0.362597
ASAH1	50.923	46.8016					-2.33955	-2.44435
ARSA	95.3156	94.2427					0.504767	0.444769
ITGA2	62.5668	60.8543					-1.59351	-1.58855
NAPEPLD	93.7739	92.5976					0.405987	0.344585
FUCA2	63.122	62.9948					-1.55794	-1.4582
DNAJB4	97.1465	97.683					0.622074	0.654277
MAN2B1	96.8442	96.9619					0.602709	0.610362
GM2A	88.7001	88.6818					0.0808981	0.106115
CTSC	95.0722	95.0463					0.489168	0.493708
SIAE	96.8621	95.3749					0.603855	0.513719
GGH	61.3432	64.6948					-1.67191	-1.35467
CLN5	91.4166	93.159					0.254952	0.378769
MAN2B2	97.3312	95.7104					0.633912	0.534148
CDKN1A	97.1369	97.5342					0.62146	0.645215
HEXB	89.325	88.1843					0.120939	0.07582
CASP3	90.7434	88.7469					0.211816	0.110079
PLAU	96.1618	94.5731					0.558981	0.464891
PRCP	97.4258	97.4298					0.639971	0.638862
ATP13A2	69.1452	67.8963					-1.17202	-1.1597
STAT1	95.6224	95.8163					0.524426	0.5406
SAMD8	90.6702	92.8512					0.207125	0.360028
PBLD	97.076	97.4257					0.61756	0.638609
NDRG1	93.5506	93.7621					0.391676	0.415501
GLB1	94.7841	95.4019					0.470713	0.515363
OAS3	93.081	93.5605					0.36159	0.403221
LGALS3BP	89.7455	91.1909					0.147877	0.258918
SOD2	93.3876	92.0287					0.381233	0.30994
TFPT	95.5541	95.6231					0.520045	0.528834
OAS2	96.2054	96.7845					0.561779	0.599559
RHOT1	94.8865	93.3227					0.477276	0.38874
PLBD2	97.9016	97.9421					0.670457	0.670056
DCUN1D3	80.6542	0					-0.434618	-5.29452
DHX34	96.1423	95.8836					0.557736	0.544698
UGGT2	95.3464	93.6814					0.506737	0.410587
UNC13B	89.4495	82.51					0.128917	-0.269743
TIGAR	91.4928	90.4545					0.259835	0.214073
IDS	96.3124	96.3043					0.568631	0.570315
PLAT	97.3342	95.0122					0.6341	0.491632
AGGF1	92.1614	91.9708					0.302669	0.306412
DOK1	96.1282	95.6112					0.556829	0.528108
FCHSD1	50.6661	45.3974					-2.35601	-2.52986
FTL	94.4564	94.4374					0.449713	0.456623
JUN	95.3349	94.217					0.506002	0.443205
KATNA1	94.9375	94.661					0.480539	0.470243
LAMA4	88.3051	88.7827					0.0555936	0.112262
MCCC1	95.9191	96.1022					0.543433	0.558007
NHLRC3	65.0847	69.752					-1.43218	-1.04669
PPIP5K2	94.4405	94.195					0.448696	0.441861
SCD	44.8135	47.8316					-2.731	-2.38162
TAB2	97.1792	98.1565					0.624168	0.683116
TAX1BP1	62.7558	62.7451					-1.5814	-1.4734
TLE4	91.7978	90.9579					0.279371	0.244724
PLK4	70.2274	69.71					-1.10268	-1.04925
NME4	96.1433	95.7397					0.557801	0.535935
SIN3B	95.2687	94.3816					0.501764	0.453228
STK17B	91.1341	91.6632					0.236849	0.287677
CDKN2B	96.2519	93.3068					0.564755	0.387774
FTH1	96.6909	95.3695					0.592881	0.513389
TPM1	59.4661	63.44					-1.79217	-1.43109
CDKN2C	94.4132	93.7855					0.44695	0.416925
ADAM9	76.0375	70.1288					-0.730418	-1.02374
VGLL4	86.699	87.9355					-0.0473153	0.0606661
STEAP3	76.3557	72.6255					-0.710031	-0.8717
ARMC9	93.3939	93.4631					0.38164	0.397294
CNGA1	89.5395	90.5347					0.134681	0.218954
OTUD6B	97.3379	97.3038					0.634338	0.631189
QTRT1	98.5163	97.9025					0.709842	0.667644
ARHGEF10L	97.1014	97.6939					0.619189	0.654944
AAR2	95.0798	95.3189					0.48966	0.510307
AK5	96.2003	96.8141					0.561453	0.601362
TP53	99.6817	99.7557					0.784511	0.780504
PLK1	40.2299	40.113					-3.02468	-2.85168
CDKN2A	31.6481	32.963					-3.57453	-3.28711
NTC1	97.3111	97.3351					0.632621	0.63309
NTC4	97.7576	97.9891					0.661227	0.672919
CDKN1A_12	98.1227	98.3266					0.684621	0.693476
Mock	97.7046	97.745					0.657833	0.658057
Mock	97.3905	97.9953					0.637708	0.673297
